# Mosaic cis-regulatory evolution drives transcriptional partitioning of HERVH endogenous retrovirus in the human embryo

**DOI:** 10.1101/2021.07.08.451617

**Authors:** Thomas A. Carter, Manvendra Singh, Gabrijela Dumbović, Jason D. Chobirko, John L. Rinn, Cédric Feschotte

## Abstract

The human endogenous retrovirus type-H (HERVH) family is expressed in the preimplantation embryo. A subset of these elements are specifically transcribed in pluripotent stem cells where they appear to exert regulatory activities promoting self-renewal and pluripotency. How HERVH elements achieve such transcriptional specificity remains poorly understood. To uncover the sequence features underlying HERVH transcriptional activity, we performed a phyloregulatory analysis of the long terminal repeats (LTR7) of the HERVH family, which harbor its promoter, using a wealth of regulatory genomics data. We found that the family includes at least 8 previously unrecognized subfamilies that have been active at different timepoints in primate evolution and display distinct expression patterns during human embryonic development. Notably, nearly all HERVH elements transcribed in ESCs belong to one of the youngest subfamilies we dubbed LTR7up. LTR7 sequence evolution was driven by complex mutational processes, including multiple recombination events between subfamilies, that led to transcription factor binding motif modules characteristic of each subfamily. Using a reporter assay, we show that one such motif, a predicted SOX2/3 binding site unique to LTR7up, is essential for robust promoter activity in induced pluripotent stem cells. Together these findings illuminate the mechanisms by which HERVH diversified its expression pattern during evolution to colonize distinct cellular niches within the human embryo.
