## Supplementary material for "Mosaic cis-regulatory evolution drives transcriptional partitioning of HERVH endogenous retrovirus in the human embryo": supp. file 9

### Sheet: txn7upV.notxn7up
Transcribed 7up1&2(RNA)	NANOG	KLF4	ZNF534	h3k4me3_mnase	k27ac_mnase	FOXP1	SOX2	TCF4	Top 7th (GRO-seq)	FOXA1	MED1	SMAD11	KAP1	OCT4	h3k4me1_mnase	Chimeric Transcript	ZNF90	H3k9me3_mnase
88	87	86	84	84	84	51	51	48	43	38	29	28	20	17	15	14	10	8
UNTRANSCRIBED 7up1&2	NANOG	KLF4	ZNF534	h3k4me3_mnase	k27ac_mnase	FOXP1	SOX2	TCF4	Top 7th (GRO-seq)	FOXA1	MED1	SMAD11	KAP1	OCT4	h3k4me1_mnase	Chimeric Transcript	ZNF90	H3k9me3_mnase
176	171	155	108	119	151	52	35	48	16	36	11	15	72	14	42	7	31	39
Chi-square 2-sample test for equality of proportions with continuity correction. 7up1 vs other subfamilies. Values <2.2E-16 are listed as "2.2E-16"	0.6614	0.01676	1.088e-08	9.381e-07	0.03099	1.511e-05	1.185e-09	2.59e-05	8.302e-13	0.0001912	3.34e-08	3.234e-06	0.005342	0.001457	0.2667	0.001711	0.2537	0.01445
bonferroni_correct (n=18). p<0.05 are highlighted	11.9052	0.30168	1.9584e-07	1.68858e-05	0.55782	0.00027198	2.133e-08	0.0004662	1.49436e-11	0.0034416	6.012e-07	5.8212e-05	0.096156	0.026226	4.8006	0.030798	4.5666	0.2601
